# RecombineX: a generalized computational framework for automatic high-throughput gamete genotyping and tetrad-based recombination analysis

**DOI:** 10.1101/2022.01.24.477452

**Authors:** Jing Li, Bertrand Llorente, Gianni Liti, Jia-Xing Yue

## Abstract

Meiotic recombination is an essential biological process that ensures faithful chromosome segregation and promotes parental allele shuffling. Tetrad analysis is a powerful approach to quantify the genetic makeups and recombination landscapes of meiotic products. Here we present RecombineX (https://github.com/yjx1217/RecombineX), a generalized computational framework that automates the full workflow of marker identification, gamete genotyping, and tetrad-based recombination profiling based on any organisms and genetic backgrounds with batch processing capability. Aside from conventional reference-based analysis, RecombineX can also perform analysis based on parental genome assemblies, which enables analyzing meiotic recombination landscapes in their native genomic contexts. Additional features such as copy number variation profiling and missing genotype inference further enhance downstream analysis. RecombineX also includes a dedicate module for simulating the genomes and reads of recombinant tetrads, which enables fine-tuned simulation-based hypothesis testing. This simulation module revealed the power and accuracy of RecombineX even when analyzing tetrads with very low sequencing depths (e.g., 1-2X). Tetrad sequencing data from the budding yeast *Saccharomyces cerevisiae* and green alga *Chlamydomonas reinhardtii* were further used to demonstrate the accuracy and robustness of RecombineX for organisms with both small and large genomes, manifesting RecombineX as an all-around one stop solution for future tetrad analysis.

**Author Summary:** Meiosis is a fundamental cellular process that ensures faithful chromosome segregation and promotes allele shuffling. Tetrad analysis, which isolates and genotypes all four meiotic products (i.e., tetrad) derived from a single meiosis, remains the most straightforward and powerful way of studying meiotic recombination and its modulators at fine scales. The wide application of tetrad analysis in yeasts, filamentous fungi, green algae, and land plants have substantially expand our understanding of meiotic recombination in terms of both genome-wide landscapes and molecular mechanisms. Here we described the first generalized computational framework named RecombineX that automates the full workflow of tetrad analysis based on any organisms and genetic backgrounds. In addition, aside from conventional reference-based analysis, RecombineX can also perform analysis based on parental genome assemblies, which enables analyzing meiotic recombination landscapes in their native genomic contexts. Using both simulated and real tetrad-sequencing data, we further demonstrated RecombineX’s trustable performance, versatile usage, and batch-processing capability, manifesting RecombineX as an all-around one stop solution for tetrad analysis. Especially considering that meiotic gamete genome sequencing from different natural and mutant backgrounds can now be acquired, we expect RecombineX to become a popular tool that empowers future tetrad analysis across different genetic backgrounds and species.
