## Supplementary Tables for "RecombineX: a generalized computational framework for automatic high-throughput gamete genotyping and tetrad-based recombination analysis"

### Sheet: Table S1
Table S1. Yeast and green alga tetrad sequencing datasets employed in this study.
Species	Cross	Tetrad ID (used in the original paper)	Tetrad ID (used for read submission)	Gamete ID	Sequence Read Archive (SRA) accession ID	Genotype information	Reference
Saccharomyces cerevisiae	S288C-SK1	10	AND1702-8	a	SRR2984859	MATα ; ho ; arg4- ; lys2- ; ura3- ; leu2- ; his3∆200 ; MET15 ; trp1- ; HIS4	Callender et al. (2016) Mek1 Down Regulates Rad51 Activity during Yeast Meiosis by Phosphorylation of Hed1. PLOS Genetics. 12(8): e1006283.
				b	SRR2984860	MATa ; ho ; arg4- ; lys2- ; ura3- ; leu2- ; his3? ; met15∆0 ; trp1- ; his4B::LEU2
				c	SRR2984861	MATa ; ho ; arg4- ; lys2- ; ura3- ; leu2- ; his3? ; MET15 ; trp1- ; his4B::LEU2
				d	SRR2984862	MATα ; ho ; arg4- ; lys2- ; ura3- ; leu2- ; HIS3 ; met15∆0 ; trp1- ; HIS4
		11	AND1702-9	a	SRR2984863	MATa ; ho ; arg4- ; lys2- ; ura3- ; leu2- ; HIS3 ; met15∆0 ; trp1- ; HIS4
				b	SRR2984864	MATα ; ho ; arg4- ; lys2- ; ura3- ; leu2- ; his3∆200 ; MET15 ; trp1- ; HIS4
				c	SRR2984865	MATa ; ho ; arg4- ; lys2- ; ura3- ; leu2- ; his3? ; MET15 ; trp1- ; his4B::LEU2
				d	SRR2984866	MATα ; ho ; arg4- ; lys2- ; ura3- ; leu2- ; his3? ; met15∆0 ; trp1- ; his4B::LEU2
		12	AND1702-10	a	SRR2984867	MATa ; ho ; arg4- ; lys2- ; ura3- ; leu2- ; HIS3 ; met15∆0 ; trp1- ; HIS4
				b	SRR2984868	MATα ; ho ; arg4- ; lys2- ; ura3- ; leu2- ; HIS3 ; MET15 ; trp1- ; HIS4
				c	SRR2984869	MATα ; ho ; arg4- ; lys2- ; ura3- ; leu2- ; his3∆200 ; met15∆0 ; trp1- ; his4B::LEU2
				d	SRR2984870	MATa ; ho ; arg4- ; lys2- ; ura3- ; leu2- ; his3∆200 ; MET15 ; trp1- ; his4B::LEU2
		13	AND1702-11	a	SRR2984871	MATα ; ho ; arg4- ; lys2- ; ura3- ; leu2- ; HIS3 ; met15∆0 ; trp1- ; HIS4
				b	SRR2984872	MATa ; ho ; arg4- ; lys2- ; ura3- ; leu2- ; HIS3 ; MET15 ; trp1- ; HIS4
				c	SRR2984873	MATα ; ho ; arg4- ; lys2- ; ura3- ; leu2- ; his3∆200 ; met15∆0 ; trp1- ; his4B::LEU2
				d	SRR2984874	MATa ; ho ; arg4- ; lys2- ; ura3- ; leu2- ; his3∆200 ; MET15 ; trp1- ; his4B::LEU2
		14	AND1702-12	a	SRR2984875	MATa ; ho ; arg4- ; lys2- ; ura3- ; leu2- ; his3? ; met15∆0 ; trp1- ; his4B::LEU2
				b	SRR2984876	MATα ; ho ; arg4- ; lys2- ; ura3- ; leu2- ; his3? ; MET15 ; trp1- ; his4B::LEU2
				c	SRR2984877	MATα ; ho ; arg4- ; lys2- ; ura3- ; leu2- ; HIS3 ; met15∆0 ; trp1- ; HIS4
				d	SRR2984878	MATa ; ho ; arg4- ; lys2- ; ura3- ; leu2- ; his3∆200 ; MET15 ; trp1- ; HIS4
Chlamydomonas reinhardtii	CC408 x CC2936	E3	I3	a	SRR5243249		Liu et al. (2018) Tetrad analysis in plants and fungi finds large differences in gene conversion rates but no GC bias. Nature Ecology & Evolution. 2:164–173.
				b	SRR5243248
				c	SRR5243247
				d	SRR5243246
		E7	I7	a	SRR5243245
				b	SRR5243244
				c	SRR5243243
				d	SRR5243242
		E8	I8	a	SRR5243241
				b	SRR5243240
				c	SRR5243239
				d	SRR5243238
		E9	I9	a	SRR5243237
				b	SRR5243236
				c	SRR5243235
				d	SRR5243234
		E10	I10	a	SRR5243233
				b	SRR5243232
				c	SRR5243231
				d	SRR5243230

### Sheet: Table S2
Table S2. Yeast and green alga parental genome sequencing datasets employed in this study.
Species	Crossing parent	Sequence Read Archive (SRA) accession ID	Reference
Saccharomyces cerevisiae	S288C	SRR2984786	Callender et al. (2016) Mek1 Down Regulates Rad51 Activity during Yeast Meiosis by Phosphorylation of Hed1. PLOS Genetics. 12(8): e1006283.
	SK1	SRR2984785
Chlamydomonas reinhardtii	CC408	SRR5243325	Liu et al. (2018) Tetrad analysis in plants and fungi finds large differences in gene conversion rates but no GC bias. Nature Ecology & Evolution. 2:164–173.
	CC2936	SRR5243322

### Sheet: Table S3
Table S3. RecombineX’s performance in parental marker identification performance based on simulated data.
Marker type	Sequencing depth of parental genomes	Total marker count	Marker count within repetitive/CNV regions	Median intermarker distance	Mean intermarker distance
simulated markers	--	60000	8087	140	201.15
valid targets for marker identification by excluding markers within repetitive/CNV regions	--	51913	0	159	232.4
RecombineX-identified markers by reference-based read mapping	100X	49153	1	162	242.68
	90X	49119	1	162	242.84
	80X	49038	1	162	243.19
	70X	48939	1	163	243.69
	60X	48797	1	163	244.4
	50X	48400	1	164	246.39
	40X	47575	1	167	250.79
	30X	47270	1	168	252.26
	20X	44738	1	175	266.73
	10X	33857	2	230	355.35
RecombineX-identified markers by parental genome alignment	--	49669	38	166	242.89
RecombineX-identified markers by taking consensus of markers identified from parental genome alignment and parent-based read mapping	100X	47621	1	166	250.13
	90X	47587	1	167	250.44
	80X	47439	1	167	251.11
	70X	47224	1	168	252.36
	60X	46945	1	168	253.82
	50X	46271	1	171	257.55
	40X	44844	1	176	265.67
	30X	44844	1	176	265.56
	20X	42862	1	183	277.91
	10X	29688	1	258	404.63
Note:
The intermarker distance is calculated based on the reference genome space (for reference-based markers) or the parent P1 genome space (for parent-based markers).
SNV: single nucleotide variant.
CNV: copy number variant.

### Sheet: Table S4
Table S4. RecombineX’s gamete genotyping performance based on simulated tetrads with all four gametes.
Tetrad	Gamete sequencing depth	Qnet cutoff	Gamete genotyping mode	Total marker count	Correct genotype (%)	Incorrect genotype (%)	Missing genotype (%)
simulated_tetrad	1X	10	raw	49150	56.597	0.007	43.396
simulated_tetrad	1X	10	inferred	49150	67.899	0.264	31.837
simulated_tetrad	2X	10	raw	49150	78.571	0.005	21.424
simulated_tetrad	2X	10	inferred	49150	89.325	0.251	10.425
simulated_tetrad	4X	10	raw	49150	89.335	0.002	10.663
simulated_tetrad	4X	10	inferred	49150	96.778	0.178	3.045
simulated_tetrad	8X	10	raw	49150	89.35	0.001	10.65
simulated_tetrad	8X	10	inferred	49150	96.882	0.169	2.949
simulated_tetrad	16X	10	raw	49150	95.574	0	4.426
simulated_tetrad	16X	10	inferred	49150	99.256	0.08	0.664
simulated_tetrad	32X	10	raw	49150	98.798	0	1.202
simulated_tetrad	32X	10	inferred	49150	99.91	0.029	0.061
simulated_tetrad	64X	10	raw	49150	99.902	0	0.098
simulated_tetrad	64X	10	inferred	49150	99.996	0.002	0.003
simulated_tetrad	1X	20	raw	49150	55.855	0.004	44.141
simulated_tetrad	1X	20	inferred	49150	67.141	0.259	32.6
simulated_tetrad	2X	20	raw	49150	77.948	0.004	22.048
simulated_tetrad	2X	20	inferred	49150	88.865	0.247	10.889
simulated_tetrad	4X	20	raw	49150	89.116	0.002	10.882
simulated_tetrad	4X	20	inferred	49150	96.672	0.181	3.147
simulated_tetrad	8X	20	raw	49150	89.339	0	10.661
simulated_tetrad	8X	20	inferred	49150	96.878	0.169	2.953
simulated_tetrad	16X	20	raw	49150	95.574	0	4.426
simulated_tetrad	16X	20	inferred	49150	99.256	0.08	0.664
simulated_tetrad	32X	20	raw	49150	98.798	0	1.202
simulated_tetrad	32X	20	inferred	49150	99.91	0.029	0.061
simulated_tetrad	64X	20	raw	49150	99.902	0	0.098
simulated_tetrad	64X	20	inferred	49150	99.996	0.002	0.003
simulated_tetrad	1X	30	raw	49150	53.199	0.002	46.799
simulated_tetrad	1X	30	inferred	49150	64.223	0.255	35.522
simulated_tetrad	2X	30	raw	49150	75.757	0.003	24.241
simulated_tetrad	2X	30	inferred	49150	87.086	0.252	12.662
simulated_tetrad	4X	30	raw	49150	88.403	0.001	11.597
simulated_tetrad	4X	30	inferred	49150	96.381	0.188	3.431
simulated_tetrad	8X	30	raw	49150	89.304	0	10.696
simulated_tetrad	8X	30	inferred	49150	96.861	0.17	2.969
simulated_tetrad	16X	30	raw	49150	95.574	0	4.426
simulated_tetrad	16X	30	inferred	49150	99.256	0.08	0.664
simulated_tetrad	32X	30	raw	49150	98.798	0	1.202
simulated_tetrad	32X	30	inferred	49150	99.91	0.029	0.061
simulated_tetrad	64X	30	raw	49150	99.902	0	0.098
simulated_tetrad	64X	30	inferred	49150	99.996	0.002	0.003
simulated_tetrad	1X	40	raw	49150	29.036	0.001	70.964
simulated_tetrad	1X	40	inferred	49150	35.112	0.137	64.75
simulated_tetrad	2X	40	raw	49150	56.198	0	43.802
simulated_tetrad	2X	40	inferred	49150	67.786	0.244	31.969
simulated_tetrad	4X	40	raw	49150	81.996	0	18.004
simulated_tetrad	4X	40	inferred	49150	92.949	0.239	6.813
simulated_tetrad	8X	40	raw	49150	88.978	0	11.022
simulated_tetrad	8X	40	inferred	49150	96.73	0.174	3.096
simulated_tetrad	16X	40	raw	49150	95.571	0	4.429
simulated_tetrad	16X	40	inferred	49150	99.255	0.08	0.665
simulated_tetrad	32X	40	raw	49150	98.798	0	1.202
simulated_tetrad	32X	40	inferred	49150	99.91	0.029	0.061
simulated_tetrad	64X	40	raw	49150	99.902	0	0.098
simulated_tetrad	64X	40	inferred	49150	99.996	0.002	0.003
simulated_tetrad	1X	50	raw	49150	20.827	0	79.173
simulated_tetrad	1X	50	inferred	49150	24.95	0.095	74.955
simulated_tetrad	2X	50	raw	49150	48.997	0	51.003
simulated_tetrad	2X	50	inferred	49150	59.563	0.221	40.216
simulated_tetrad	4X	50	raw	49150	79.331	0	20.669
simulated_tetrad	4X	50	inferred	49150	91.172	0.256	8.572
simulated_tetrad	8X	50	raw	49150	88.771	0	11.229
simulated_tetrad	8X	50	inferred	49150	96.617	0.178	3.204
simulated_tetrad	16X	50	raw	49150	95.571	0	4.429
simulated_tetrad	16X	50	inferred	49150	99.255	0.08	0.665
simulated_tetrad	32X	50	raw	49150	98.798	0	1.202
simulated_tetrad	32X	50	inferred	49150	99.91	0.029	0.061
simulated_tetrad	64X	50	raw	49150	99.902	0	0.098
simulated_tetrad	64X	50	inferred	49150	99.996	0.002	0.003
simulated_tetrad	1X	60	raw	49150	20.064	0	79.936
simulated_tetrad	1X	60	inferred	49150	24.005	0.09	75.905
simulated_tetrad	2X	60	raw	49150	47.75	0	52.25
simulated_tetrad	2X	60	inferred	49150	58.101	0.217	41.682
simulated_tetrad	4X	60	raw	49150	78.465	0	21.535
simulated_tetrad	4X	60	inferred	49150	90.526	0.258	9.216
simulated_tetrad	8X	60	raw	49150	88.683	0	11.317
simulated_tetrad	8X	60	inferred	49150	96.581	0.179	3.24
simulated_tetrad	16X	60	raw	49150	95.57	0	4.43
simulated_tetrad	16X	60	inferred	49150	99.255	0.08	0.665
simulated_tetrad	32X	60	raw	49150	98.798	0	1.202
simulated_tetrad	32X	60	inferred	49150	99.91	0.029	0.061
simulated_tetrad	64X	60	raw	49150	99.902	0	0.098
simulated_tetrad	64X	60	inferred	49150	99.996	0.002	0.003
simulated_tetrad	1X	70	raw	49150	17.455	0	82.545
simulated_tetrad	1X	70	inferred	49150	20.724	0.08	79.196
simulated_tetrad	2X	70	raw	49150	43.634	0	56.366
simulated_tetrad	2X	70	inferred	49150	53.099	0.198	46.703
simulated_tetrad	4X	70	raw	49150	75.642	0	24.358
simulated_tetrad	4X	70	inferred	49150	88.332	0.287	11.381
simulated_tetrad	8X	70	raw	49150	88.374	0	11.626
simulated_tetrad	8X	70	inferred	49150	96.438	0.182	3.38
simulated_tetrad	16X	70	raw	49150	95.57	0	4.43
simulated_tetrad	16X	70	inferred	49150	99.255	0.08	0.665
simulated_tetrad	32X	70	raw	49150	98.798	0	1.202
simulated_tetrad	32X	70	inferred	49150	99.91	0.029	0.061
simulated_tetrad	64X	70	raw	49150	99.902	0	0.098
simulated_tetrad	64X	70	inferred	49150	99.996	0.002	0.003
simulated_tetrad	1X	80	raw	49150	6.292	0	93.708
simulated_tetrad	1X	80	inferred	49150	7.208	0.018	92.774
simulated_tetrad	2X	80	raw	49150	25.261	0	74.739
simulated_tetrad	2X	80	inferred	49150	30.163	0.098	69.74
simulated_tetrad	4X	80	raw	49150	63.349	0	36.651
simulated_tetrad	4X	80	inferred	49150	76.94	0.317	22.743
simulated_tetrad	8X	80	raw	49150	86.998	0	13.002
simulated_tetrad	8X	80	inferred	49150	95.818	0.198	3.983
simulated_tetrad	16X	80	raw	49150	95.564	0	4.436
simulated_tetrad	16X	80	inferred	49150	99.255	0.08	0.665
simulated_tetrad	32X	80	raw	49150	98.798	0	1.202
simulated_tetrad	32X	80	inferred	49150	99.91	0.029	0.061
simulated_tetrad	64X	80	raw	49150	99.902	0	0.098
simulated_tetrad	64X	80	inferred	49150	99.996	0.002	0.003
simulated_tetrad	1X	90	raw	49150	5.39	0	94.61
simulated_tetrad	1X	90	inferred	49150	6.143	0.016	93.841
simulated_tetrad	2X	90	raw	49150	23.358	0	76.642
simulated_tetrad	2X	90	inferred	49150	27.786	0.09	72.124
simulated_tetrad	4X	90	raw	49150	61.533	0	38.467
simulated_tetrad	4X	90	inferred	49150	75.056	0.315	24.629
simulated_tetrad	8X	90	raw	49150	86.671	0	13.329
simulated_tetrad	8X	90	inferred	49150	95.659	0.203	4.138
simulated_tetrad	16X	90	raw	49150	95.561	0	4.439
simulated_tetrad	16X	90	inferred	49150	99.255	0.08	0.665
simulated_tetrad	32X	90	raw	49150	98.798	0	1.202
simulated_tetrad	32X	90	inferred	49150	99.91	0.029	0.061
simulated_tetrad	64X	90	raw	49150	99.902	0	0.098
simulated_tetrad	64X	90	inferred	49150	99.996	0.002	0.003
simulated_tetrad	1X	100	raw	49150	5.007	0	94.993
simulated_tetrad	1X	100	inferred	49150	5.684	0.015	94.301
simulated_tetrad	2X	100	raw	49150	22.074	0	77.926
simulated_tetrad	2X	100	inferred	49150	26.203	0.081	73.716
simulated_tetrad	4X	100	raw	49150	59.772	0	40.228
simulated_tetrad	4X	100	inferred	49150	73.196	0.311	26.493
simulated_tetrad	8X	100	raw	49150	86.277	0	13.723
simulated_tetrad	8X	100	inferred	49150	95.455	0.204	4.341
simulated_tetrad	16X	100	raw	49150	95.559	0	4.441
simulated_tetrad	16X	100	inferred	49150	99.255	0.08	0.665
simulated_tetrad	32X	100	raw	49150	98.798	0	1.202
simulated_tetrad	32X	100	inferred	49150	99.91	0.029	0.061
simulated_tetrad	64X	100	raw	49150	99.902	0	0.098
simulated_tetrad	64X	100	inferred	49150	99.996	0.002	0.003

### Sheet: Table S5
Table S5. RecombineX’s gamete genotyping performance based on simulated tetrads with only three viable gametes.
Tetrad	Gamete sequencing depth	Qnet cutoff	Gamete genotyping mode	Total marker count	Correct genotype	Incorrect genotype	Missing genotype
					(%)	(%)	(%)
simulated_tetrad	1X	10	raw	49150	42.461	0.006	57.533
simulated_tetrad	1X	10	inferred	49150	54.075	0.261	45.664
simulated_tetrad	2X	10	raw	49150	58.928	0.003	41.069
simulated_tetrad	2X	10	inferred	49150	77.187	0.417	22.396
simulated_tetrad	4X	10	raw	49150	67.009	0.002	32.989
simulated_tetrad	4X	10	inferred	49150	88.534	0.495	10.971
simulated_tetrad	8X	10	raw	49150	66.972	0.001	33.028
simulated_tetrad	8X	10	inferred	49150	88.541	0.494	10.965
simulated_tetrad	16X	10	raw	49150	71.653	0	28.347
simulated_tetrad	16X	10	inferred	49150	94.862	0.527	4.61
simulated_tetrad	32X	10	raw	49150	74.101	0	25.899
simulated_tetrad	32X	10	inferred	49150	98.069	0.541	1.39
simulated_tetrad	64X	10	raw	49150	74.925	0	25.075
simulated_tetrad	64X	10	inferred	49150	99.158	0.551	0.29
simulated_tetrad	1X	20	raw	49150	41.896	0.003	58.102
simulated_tetrad	1X	20	inferred	49150	53.286	0.25	46.463
simulated_tetrad	2X	20	raw	49150	58.468	0.003	41.529
simulated_tetrad	2X	20	inferred	49150	76.522	0.411	23.066
simulated_tetrad	4X	20	raw	49150	66.839	0.002	33.16
simulated_tetrad	4X	20	inferred	49150	88.291	0.495	11.214
simulated_tetrad	8X	20	raw	49150	66.961	0	33.039
simulated_tetrad	8X	20	inferred	49150	88.526	0.493	10.981
simulated_tetrad	16X	20	raw	49150	71.653	0	28.347
simulated_tetrad	16X	20	inferred	49150	94.862	0.527	4.61
simulated_tetrad	32X	20	raw	49150	74.101	0	25.899
simulated_tetrad	32X	20	inferred	49150	98.069	0.541	1.39
simulated_tetrad	64X	20	raw	49150	74.925	0	25.075
simulated_tetrad	64X	20	inferred	49150	99.158	0.551	0.29
simulated_tetrad	1X	30	raw	49150	39.899	0.002	60.1
simulated_tetrad	1X	30	inferred	49150	50.512	0.238	49.25
simulated_tetrad	2X	30	raw	49150	56.824	0.002	43.174
simulated_tetrad	2X	30	inferred	49150	74.191	0.396	25.414
simulated_tetrad	4X	30	raw	49150	66.295	0.001	33.704
simulated_tetrad	4X	30	inferred	49150	87.555	0.489	11.955
simulated_tetrad	8X	30	raw	49150	66.934	0	33.066
simulated_tetrad	8X	30	inferred	49150	88.484	0.493	11.023
simulated_tetrad	16X	30	raw	49150	71.652	0	28.348
simulated_tetrad	16X	30	inferred	49150	94.861	0.527	4.611
simulated_tetrad	32X	30	raw	49150	74.101	0	25.899
simulated_tetrad	32X	30	inferred	49150	98.069	0.541	1.39
simulated_tetrad	64X	30	raw	49150	74.925	0	25.075
simulated_tetrad	64X	30	inferred	49150	99.158	0.551	0.29
simulated_tetrad	1X	40	raw	49150	21.811	0.001	78.188
simulated_tetrad	1X	40	inferred	49150	26.002	0.087	73.91
simulated_tetrad	2X	40	raw	49150	42.114	0	57.886
simulated_tetrad	2X	40	inferred	49150	53.356	0.256	46.389
simulated_tetrad	4X	40	raw	49150	61.477	0	38.523
simulated_tetrad	4X	40	inferred	49150	80.972	0.448	18.58
simulated_tetrad	8X	40	raw	49150	66.681	0	33.319
simulated_tetrad	8X	40	inferred	49150	88.15	0.494	11.357
simulated_tetrad	16X	40	raw	49150	71.65	0	28.35
simulated_tetrad	16X	40	inferred	49150	94.857	0.527	4.616
simulated_tetrad	32X	40	raw	49150	74.101	0	25.899
simulated_tetrad	32X	40	inferred	49150	98.069	0.541	1.39
simulated_tetrad	64X	40	raw	49150	74.925	0	25.075
simulated_tetrad	64X	40	inferred	49150	99.158	0.551	0.29
simulated_tetrad	1X	50	raw	49150	15.642	0	84.358
simulated_tetrad	1X	50	inferred	49150	18.131	0.049	81.82
simulated_tetrad	2X	50	raw	49150	36.692	0	63.308
simulated_tetrad	2X	50	inferred	49150	45.811	0.216	53.973
simulated_tetrad	4X	50	raw	49150	59.444	0	40.556
simulated_tetrad	4X	50	inferred	49150	78.133	0.429	21.438
simulated_tetrad	8X	50	raw	49150	66.521	0	33.479
simulated_tetrad	8X	50	inferred	49150	87.928	0.495	11.577
simulated_tetrad	16X	50	raw	49150	71.65	0	28.35
simulated_tetrad	16X	50	inferred	49150	94.856	0.527	4.617
simulated_tetrad	32X	50	raw	49150	74.101	0	25.899
simulated_tetrad	32X	50	inferred	49150	98.069	0.541	1.39
simulated_tetrad	64X	50	raw	49150	74.925	0	25.075
simulated_tetrad	64X	50	inferred	49150	99.158	0.551	0.29
simulated_tetrad	1X	60	raw	49150	15.063	0	84.937
simulated_tetrad	1X	60	inferred	49150	17.413	0.045	82.542
simulated_tetrad	2X	60	raw	49150	35.76	0	64.24
simulated_tetrad	2X	60	inferred	49150	44.511	0.208	55.282
simulated_tetrad	4X	60	raw	49150	58.791	0	41.209
simulated_tetrad	4X	60	inferred	49150	77.207	0.423	22.371
simulated_tetrad	8X	60	raw	49150	66.451	0	33.549
simulated_tetrad	8X	60	inferred	49150	87.827	0.495	11.678
simulated_tetrad	16X	60	raw	49150	71.649	0	28.351
simulated_tetrad	16X	60	inferred	49150	94.855	0.527	4.618
simulated_tetrad	32X	60	raw	49150	74.101	0	25.899
simulated_tetrad	32X	60	inferred	49150	98.069	0.541	1.39
simulated_tetrad	64X	60	raw	49150	74.925	0	25.075
simulated_tetrad	64X	60	inferred	49150	99.158	0.551	0.29
simulated_tetrad	1X	70	raw	49150	13.104	0	86.896
simulated_tetrad	1X	70	inferred	49150	14.965	0.036	84.999
simulated_tetrad	2X	70	raw	49150	32.662	0	67.338
simulated_tetrad	2X	70	inferred	49150	40.174	0.182	59.643
simulated_tetrad	4X	70	raw	49150	56.657	0	43.343
simulated_tetrad	4X	70	inferred	49150	74.183	0.4	25.417
simulated_tetrad	8X	70	raw	49150	66.219	0	33.781
simulated_tetrad	8X	70	inferred	49150	87.502	0.494	12.004
simulated_tetrad	16X	70	raw	49150	71.649	0	28.351
simulated_tetrad	16X	70	inferred	49150	94.854	0.527	4.619
simulated_tetrad	32X	70	raw	49150	74.101	0	25.899
simulated_tetrad	32X	70	inferred	49150	98.069	0.541	1.39
simulated_tetrad	64X	70	raw	49150	74.925	0	25.075
simulated_tetrad	64X	70	inferred	49150	99.158	0.551	0.29
simulated_tetrad	1X	80	raw	49150	4.738	0	95.262
simulated_tetrad	1X	80	inferred	49150	5.158	0.009	94.833
simulated_tetrad	2X	80	raw	49150	18.86	0	81.14
simulated_tetrad	2X	80	inferred	49150	22.001	0.075	77.925
simulated_tetrad	4X	80	raw	49150	47.452	0	52.548
simulated_tetrad	4X	80	inferred	49150	61.322	0.295	38.383
simulated_tetrad	8X	80	raw	49150	65.182	0	34.818
simulated_tetrad	8X	80	inferred	49150	86.076	0.489	13.435
simulated_tetrad	16X	80	raw	49150	71.644	0	28.356
simulated_tetrad	16X	80	inferred	49150	94.848	0.527	4.624
simulated_tetrad	32X	80	raw	49150	74.101	0	25.899
simulated_tetrad	32X	80	inferred	49150	98.069	0.541	1.39
simulated_tetrad	64X	80	raw	49150	74.925	0	25.075
simulated_tetrad	64X	80	inferred	49150	99.158	0.551	0.29
simulated_tetrad	1X	90	raw	49150	4.051	0	95.949
simulated_tetrad	1X	90	inferred	49150	4.398	0.007	95.596
simulated_tetrad	2X	90	raw	49150	17.443	0	82.557
simulated_tetrad	2X	90	inferred	49150	20.224	0.066	79.71
simulated_tetrad	4X	90	raw	49150	46.087	0	53.913
simulated_tetrad	4X	90	inferred	49150	59.401	0.285	40.313
simulated_tetrad	8X	90	raw	49150	64.937	0	35.063
simulated_tetrad	8X	90	inferred	49150	85.729	0.486	13.785
simulated_tetrad	16X	90	raw	49150	71.641	0	28.359
simulated_tetrad	16X	90	inferred	49150	94.846	0.527	4.626
simulated_tetrad	32X	90	raw	49150	74.101	0	25.899
simulated_tetrad	32X	90	inferred	49150	98.069	0.541	1.39
simulated_tetrad	64X	90	raw	49150	74.925	0	25.075
simulated_tetrad	64X	90	inferred	49150	99.158	0.551	0.29
simulated_tetrad	1X	100	raw	49150	3.763	0	96.237
simulated_tetrad	1X	100	inferred	49150	4.073	0.006	95.921
simulated_tetrad	2X	100	raw	49150	16.48	0	83.52
simulated_tetrad	2X	100	inferred	49150	19.013	0.055	80.932
simulated_tetrad	4X	100	raw	49150	44.73	0	55.27
simulated_tetrad	4X	100	inferred	49150	57.457	0.272	42.272
simulated_tetrad	8X	100	raw	49150	64.653	0	35.347
simulated_tetrad	8X	100	inferred	49150	85.32	0.481	14.198
simulated_tetrad	16X	100	raw	49150	71.639	0	28.361
simulated_tetrad	16X	100	inferred	49150	94.843	0.527	4.629
simulated_tetrad	32X	100	raw	49150	74.101	0	25.899
simulated_tetrad	32X	100	inferred	49150	98.069	0.541	1.39
simulated_tetrad	64X	100	raw	49150	74.925	0	25.075
simulated_tetrad	64X	100	inferred	49150	99.158	0.551	0.29

### Sheet: Table S6
Table S6. RecombineX’s recombination event profiling performance based on the simulated tetrad.
Qnet cutoff	Gamete sequencing depth	Total CO count	Total GC count	Total Type1 GC count	Total Type2 GC count	Correct CO (%)	Incorrect CO (%)	Missing CO (%)	Correct GC (%)	Incorrect GC (%)	Missing GC (%)	Correct Type1 GC (%)	Incorrect Type1 GC (%)	Missing Type1 GC (%)	Correct Type2 GC (%)	Incorrect Type2 GC (%)	Missing Type2 GC (%)
10	1X	89	150	65	85	100	0	0	63.3333	1.33333	36.6667	61.5385	3.07692	38.4615	64.7059	0	35.2941
10	2X	89	150	65	85	100	0	0	88	2.66667	12	84.6154	6.15385	15.3846	90.5882	0	9.41176
10	4X	89	150	65	85	100	0	0	98.6667	0.666667	1.33333	98.4615	1.53846	1.53846	98.8235	0	1.17647
10	8X	89	150	65	85	100	0	0	97.3333	0.666667	2.66667	95.3846	1.53846	4.61538	98.8235	0	1.17647
10	16X	89	150	65	85	100	0	0	98.6667	0	1.33333	98.4615	0	1.53846	98.8235	0	1.17647
10	32X	89	150	65	85	100	0	0	99.3333	0	0.666667	100	0	0	98.8235	0	1.17647
10	64X	89	150	65	85	100	0	0	100	0	0	100	0	0	100	0	0
20	1X	89	150	65	85	100	0	0	61.3333	0.666667	38.6667	60	1.53846	40	62.3529	0	37.6471
20	2X	89	150	65	85	100	0	0	88	2.66667	12	84.6154	6.15385	15.3846	90.5882	0	9.41176
20	4X	89	150	65	85	100	0	0	97.3333	2	2.66667	95.3846	4.61538	4.61538	98.8235	0	1.17647
20	8X	89	150	65	85	100	0	0	97.3333	0	2.66667	95.3846	0	4.61538	98.8235	0	1.17647
20	16X	89	150	65	85	100	0	0	98.6667	0	1.33333	98.4615	0	1.53846	98.8235	0	1.17647
20	32X	89	150	65	85	100	0	0	99.3333	0	0.666667	100	0	0	98.8235	0	1.17647
20	64X	89	150	65	85	100	0	0	100	0	0	100	0	0	100	0	0
30	1X	89	150	65	85	98.8764	0	1.1236	57.3333	0	42.6667	55.3846	0	44.6154	58.8235	0	41.1765
30	2X	89	150	65	85	100	0	0	86.6667	2	13.3333	83.0769	4.61538	16.9231	89.4118	0	10.5882
30	4X	89	150	65	85	100	0	0	96.6667	0.666667	3.33333	93.8462	1.53846	6.15385	98.8235	0	1.17647
30	8X	89	150	65	85	100	0	0	97.3333	0	2.66667	95.3846	0	4.61538	98.8235	0	1.17647
30	16X	89	150	65	85	100	0	0	98.6667	0	1.33333	98.4615	0	1.53846	98.8235	0	1.17647
30	32X	89	150	65	85	100	0	0	99.3333	0	0.666667	100	0	0	98.8235	0	1.17647
30	64X	89	150	65	85	100	0	0	100	0	0	100	0	0	100	0	0
40	1X	89	150	65	85	79.7753	4.49438	20.2247	19.3333	4	80.6667	24.6154	0	75.3846	15.2941	0	84.7059
40	2X	89	150	65	85	100	0	0	64	0	36	55.3846	0	44.6154	70.5882	0	29.4118
40	4X	89	150	65	85	100	0	0	96	0	4	92.3077	0	7.69231	98.8235	0	1.17647
40	8X	89	150	65	85	100	0	0	97.3333	0	2.66667	95.3846	0	4.61538	98.8235	0	1.17647
40	16X	89	150	65	85	100	0	0	98.6667	0	1.33333	98.4615	0	1.53846	98.8235	0	1.17647
40	32X	89	150	65	85	100	0	0	99.3333	0	0.666667	100	0	0	98.8235	0	1.17647
40	64X	89	150	65	85	100	0	0	100	0	0	100	0	0	100	0	0
50	1X	89	150	65	85	49.4382	15.7303	50.5618	10	9.33333	90	13.8462	0	86.1538	7.05882	1.17647	92.9412
50	2X	89	150	65	85	100	0	0	55.3333	0	44.6667	44.6154	0	55.3846	63.5294	0	36.4706
50	4X	89	150	65	85	100	0	0	94	0	6	89.2308	0	10.7692	97.6471	0	2.35294
50	8X	89	150	65	85	100	0	0	97.3333	0	2.66667	95.3846	0	4.61538	98.8235	0	1.17647
50	16X	89	150	65	85	100	0	0	98.6667	0	1.33333	98.4615	0	1.53846	98.8235	0	1.17647
50	32X	89	150	65	85	100	0	0	99.3333	0	0.666667	100	0	0	98.8235	0	1.17647
50	64X	89	150	65	85	100	0	0	100	0	0	100	0	0	100	0	0
60	1X	89	150	65	85	41.573	19.1011	58.427	6	9.33333	94	7.69231	0	92.3077	4.70588	0	95.2941
60	2X	89	150	65	85	98.8764	0	1.1236	54.6667	0	45.3333	46.1538	0	53.8462	61.1765	0	38.8235
60	4X	89	150	65	85	100	0	0	92	0	8	87.6923	0	12.3077	95.2941	0	4.70588
60	8X	89	150	65	85	100	0	0	97.3333	0	2.66667	95.3846	0	4.61538	98.8235	0	1.17647
60	16X	89	150	65	85	100	0	0	98.6667	0	1.33333	98.4615	0	1.53846	98.8235	0	1.17647
60	32X	89	150	65	85	100	0	0	99.3333	0	0.666667	100	0	0	98.8235	0	1.17647
60	64X	89	150	65	85	100	0	0	100	0	0	100	0	0	100	0	0
70	1X	89	150	65	85	33.7079	16.8539	66.2921	4	6.66667	96	4.61538	0	95.3846	3.52941	0	96.4706
70	2X	89	150	65	85	98.8764	0	1.1236	46	0	54	38.4615	0	61.5385	51.7647	0	48.2353
70	4X	89	150	65	85	100	0	0	89.3333	0	10.6667	81.5385	0	18.4615	95.2941	0	4.70588
70	8X	89	150	65	85	100	0	0	97.3333	0	2.66667	95.3846	0	4.61538	98.8235	0	1.17647
70	16X	89	150	65	85	100	0	0	98.6667	0	1.33333	98.4615	0	1.53846	98.8235	0	1.17647
70	32X	89	150	65	85	100	0	0	99.3333	0	0.666667	100	0	0	98.8235	0	1.17647
70	64X	89	150	65	85	100	0	0	100	0	0	100	0	0	100	0	0
80	1X	89	150	65	85	6.74157	4.49438	93.2584	0.666667	2.66667	99.3333	0	0	100	1.17647	0	98.8235
80	2X	89	150	65	85	57.3034	11.236	42.6966	12	7.33333	88	9.23077	1.53846	90.7692	14.1176	0	85.8824
80	4X	89	150	65	85	100	0	0	70	0	30	63.0769	0	36.9231	75.2941	0	24.7059
80	8X	89	150	65	85	100	0	0	97.3333	0	2.66667	95.3846	0	4.61538	98.8235	0	1.17647
80	16X	89	150	65	85	100	0	0	98.6667	0	1.33333	98.4615	0	1.53846	98.8235	0	1.17647
80	32X	89	150	65	85	100	0	0	99.3333	0	0.666667	100	0	0	98.8235	0	1.17647
80	64X	89	150	65	85	100	0	0	100	0	0	100	0	0	100	0	0
90	1X	89	150	65	85	5.61798	3.37079	94.382	0.666667	2	99.3333	0	0	100	1.17647	0	98.8235
90	2X	89	150	65	85	49.4382	14.6067	50.5618	11.3333	10	88.6667	9.23077	1.53846	90.7692	12.9412	1.17647	87.0588
90	4X	89	150	65	85	100	0	0	67.3333	0	32.6667	61.5385	0	38.4615	71.7647	0	28.2353
90	8X	89	150	65	85	100	0	0	97.3333	0	2.66667	95.3846	0	4.61538	98.8235	0	1.17647
90	16X	89	150	65	85	100	0	0	98.6667	0	1.33333	98.4615	0	1.53846	98.8235	0	1.17647
90	32X	89	150	65	85	100	0	0	99.3333	0	0.666667	100	0	0	98.8235	0	1.17647
90	64X	89	150	65	85	100	0	0	100	0	0	100	0	0	100	0	0
100	1X	89	150	65	85	5.61798	3.37079	94.382	0	2.66667	100	0	0	100	0	0	100
100	2X	89	150	65	85	43.8202	11.236	56.1798	10.6667	10	89.3333	7.69231	1.53846	92.3077	12.9412	0	87.0588
100	4X	89	150	65	85	100	0	0	64.6667	0	35.3333	55.3846	0	44.6154	71.7647	0	28.2353
100	8X	89	150	65	85	100	0	0	97.3333	0	2.66667	95.3846	0	4.61538	98.8235	0	1.17647
100	16X	89	150	65	85	100	0	0	98.6667	0	1.33333	98.4615	0	1.53846	98.8235	0	1.17647
100	32X	89	150	65	85	100	0	0	99.3333	0	0.666667	100	0	0	98.8235	0	1.17647
100	64X	89	150	65	85	100	0	0	100	0	0	100	0	0	100	0	0

### Sheet: Table S7
Table S7. Summary of parental marker identification for real cross examples with RecombineX.
Species	Cross	Marker type	Marker count	Intermarker distance
				mean	median	stdev
Saccharomyces cerevisiae	S288C-SK1	reference-mapping based	50199	234.35	117	503.57
		parent-genome-alignment based (in S288C genome space)	60506	197.56	96	450.6
		parent-genome-alignment based (in SK1 genome space)	60506	194.64	96	416.73
		consensus based (in S288C genome space)	48558	240.64	120	524.28
		consensus based (in SK1 genome space)	48558	236.17	120	446.75
Chlamydomonas reinhardtii	CC408-CC2936	reference-mapping based	412210	260.28	32	4237.83
Note:
WGA: whole genome alignment

### Sheet: Table S8
Table S8. RecombineX’s recombination event profiling performance based on real yeast tetrads.
Tetrad	Method	Event type	Matched	RecombineX only	Callender et al. (2016) only
AND702-8	reference-based	all_CO	73	0	4
		all_GC	105	5	9
		Type1_GC	47	1	8
		Type2_GC	53	2	4
	parent-based	all_CO	73	0	4
		all_GC	105	6	9
		Type1_GC	49	0	6
		Type2_GC	53	2	4
AND702-9	reference-based	all_CO	73	2	6
		all_GC	81	2	18
		Type1_GC	25	0	9
		Type2_GC	52	0	10
	parent-based	all_CO	73	2	6
		all_GC	81	3	18
		Type1_GC	24	1	10
		Type2_GC	52	0	10
AND702-10	reference-based	all_CO	75	0	4
		all_GC	78	2	10
		Type1_GC	28	1	4
		Type2_GC	50	0	6
	parent-based	all_CO	75	0	4
		all_GC	77	4	11
		Type1_GC	27	3	2
		Type2_GC	50	0	6
AND702-11	reference-based	all_CO	71	1	4
		all_GC	86	5	10
		Type1_GC	32	2	4
		Type2_GC	52	2	5
	parent-based	all_CO	71	1	4
		all_GC	85	4	11
		Type1_GC	32	2	4
		Type2_GC	52	2	5
AND702-12	reference-based	all_CO	86	0	0
		all_GC	106	7	4
		Type1_GC	47	4	2
		Type2_GC	55	0	4
	parent-based	all_CO	86	0	0
		all_GC	106	7	4
		Type1_GC	47	4	2
		Type2_GC	55	0	4

### Sheet: Table S9
Table S9. RecombineX’s recombination event profiling performance based on real green alga tetrads.
tetrad	mode	event type	matched	RecombineX only	Liu et al. (2018) only
I3	reference-based	all_CO	34	10	0
		all_GC	9	3	11
		Type1_GC	1	1	0
		Type2_GC	9	1	11
I7	reference-based	all_CO	22	15	0
		all_GC	4	2	10
		Type1_GC	1	0	3
		Type2_GC	3	1	7
I8	reference-based	all_CO	18	8	0
		all_GC	4	1	5
		Type1_GC	0	1	1
		Type2_GC	4	0	4
I9	reference-based	all_CO	27	9	0
		all_GC	6	0	4
		Type1_GC	1	0	0
		Type2_GC	5	0	4
I10	reference-based	all_CO	34	10	0
		all_GC	4	1	9
		Type1_GC	2	2	2
		Type2_GC	2	1	7
